# NAP-CNB: Bioinformatic pipeline to predict MHC-I-restricted T cell epitopes in mice

**DOI:** 10.1101/2020.10.05.327015

**Authors:** Carlos Wert-Carvajal, Rubén Sánchez-García, José R Macías, Rebeca Sanz-Pamplona, Almudena Méndez Pérez, Ramon Alemany, Esteban Veiga, Carlos Óscar S. Sorzano, Arrate Muñoz-Barrutia

**Author notes:** Equal contributor (Carlos Wert-Carvajal, Rubén Sánchez-García).

## Abstract

Lack of a dedicated integrated pipeline for neoantigen discovery in mice hinders cancer immunotherapy research. Novel sequential approaches through recurrent neural networks can improve the accuracy of T-cell epitope immunogenicity predictions in mice, and a simplified variant selection process can reduce operational requirements. We have developed a web server tool (<u>NAP-CNB</u>) for a full and automatic pipeline based on recurrent neural networks, to predict putative neoantigens from tumoral RNA sequencing reads. The developed software can estimate H-2 peptide ligands, with an AUC of 0.95, directly from tumor samples. As a proof-of-concept, we used the B16 melanoma model to test the system’s predictive capabilities, and we report its putative neoantigens. NAP-CNB web server is freely available at http://biocomp.cnb.csic.es/NeoantigensApp/ with scripts and datasets accessible through the download section.
