## Supplementary material for "NAP-CNB: Bioinformatic pipeline to predict MHC-I-restricted T cell epitopes in mice": Grid search parametrization

### Sheet: Hoja1
Value 1	Value 2	Value 3	Value 4	Value 5	Value 6	Value 7	Value 8	Value 9	Value 10
Batch Size	Epochs	Positive fraction on-batch	Augmentations on-batch	Tolerance augmentations	Layer 1 LSTM Units	Layer 2 LSTM Units	Layer 3 LSTM Units
AUC	Std AUC	Precision	Std precision	TPR	Std TPR	TNR	Std TNR	ACC	Std ACC
2000	20	0.05	40	0.0	10	5	5
0.9272514539132855	0.019767402823402242	0.5607794318802812	0.05005241659109581	0.5490273355127175	0.034500660927901675	0.9879617343117028	0.0023408477154415125	0.9762048177746576	0.0023408477154415125
2000	20	0.05	40	0.05	10	5	5
0.9236440607797809	0.02255925788471952	0.6294717652030754	0.10106311195863388	0.4530579912631163	0.14989779441879003	0.9911661222309611	0.0047651389363019	0.9768172407434571	0.0047651389363019
2000	20	0.05	50	0.0	10	5	50
0.9457291913050241	0.03815495420856395	0.606954822621234	0.08502799009205209	0.6023580725403443	0.08938413150205486	0.9891602534052002	0.003038492252723382	0.9788338213947607	0.003038492252723382
2000	20	0.05	50	0.05	10	5	5
0.9237844724326119	0.01968811620585718	0.6385884860077745	0.059124123114287164	0.48985383004175487	0.06390586554165584	0.9919199573563992	0.002779895568148645	0.9784902354518124	0.002779895568148645
2000	20	0.05	100	0.0	10	5	50
0.9442193762998989	0.038181979526747414	0.5648181914941516	0.07794025753661978	0.6355693534664756	0.09018184110260279	0.9865300213922985	0.002380756376181243	0.9771707978778323	0.002380756376181243
2000	20	0.05	100	0.05	10	5	50
0.9402164720383682	0.04868715660432475	0.597879427093891	0.1176265646532563	0.5310455389934603	0.09483882288989698	0.9895955072910458	0.004899277654212413	0.9773500487585421	0.004899277654212413
2000	20	0.05	100	0.0	10	5	5
0.9280560271223859	0.0179494446487357	0.5040263252043565	0.02627002588355241	0.6071374175765366	0.06871932334702217	0.9831954691381938	0.00392279847141542	0.973152603960917	0.00392279847141542
2000	20	0.05	100	0.1	10	5	50
0.9419202700418546	0.03754782652519132	0.5914302947911025	0.12098203856184309	0.5172907470950785	0.12775978917583086	0.9885612960352965	0.006602620034023071	0.9759758127076973	0.006602620034023071
2000	20	0.05	300	0.05	10	5	50
0.9407426774023602	0.044245850242976344	0.5262656556722805	0.12206586943098027	0.4765541871597449	0.059065591274608926	0.987447581196753	0.004968943617943853	0.9737800286522351	0.004968943617943853
2000	20	0.05	300	0.1	10	5	50
0.9425107035629487	0.04438818170566693	0.5367555612327368	0.13544913388453733	0.45214068902118487	0.039571438753823816	0.9882001633089305	0.005481677751319067	0.9738447554304832	0.005481677751319067
2000	20	0.1	40	0.0	10	5	5
0.9282276053770719	0.017029675739928196	0.43444231541696077	0.053810395059667296	0.6452988402690338	0.045438944767665135	0.9759564796595519	0.006326256312470078	0.967107941874044	0.006326256312470078
2000	20	0.1	40	0.1	10	5	50
0.9433235555982386	0.04409963438865653	0.553332202779482	0.1115024542967566	0.5975064319926784	0.061165843179769724	0.9861738074672453	0.004585662845540613	0.9757866102211874	0.004585662845540613
2000	20	0.1	50	0.0	10	5	50
0.9469984902669621	0.04079633007942943	0.5318740079866142	0.12899642874007075	0.6497713046331517	0.05572035113974018	0.9829165929126653	0.007265527573837385	0.9740090803280292	0.007265527573837385
2000	20	0.1	50	0.1	10	5	50
0.9466918150161778	0.04166982506822381	0.5333059141672083	0.12824356114430754	0.5964958980266337	0.05748815986048935	0.984323052298403	0.007136344128300616	0.9739493253239919	0.007136344128300616
2000	20	0.1	50	0.1	10	5	5
0.9271400327891544	0.024733824411208232	0.4007429171885761	0.02062271583970556	0.6290489934591809	0.03831898368584375	0.9737862255816581	0.004012106115968921	0.9645686218313785	0.004012106115968921
2000	20	0.1	100	0.0	10	5	5
0.9279719147844286	0.022263702459562242	0.2951220471122826	0.03276107729414283	0.717306595623477	0.04186384665457715	0.9522344495335615	0.006487424517647873	0.9459567491244865	0.006487424517647873
2000	20	0.1	100	0.05	10	5	5
0.9207047234065197	0.020843108574116375	0.3386572508094767	0.014345510476109446	0.6433712217814213	0.03146909540127116	0.9652894328813078	0.0028370912513950054	0.9566767454302901	0.0028370912513950054
2000	20	0.1	100	0.1	10	5	50
0.9445205091436432	0.0458983330732128	0.550102077045133	0.14185211586378582	0.5833746282295441	0.07160947263999129	0.9851514609340443	0.008691465285446136	0.9744173657780995	0.008691465285446136
2000	20	0.1	300	0.0	10	5	5
0.9257077059063288	0.02252994548687415	0.25782465963891243	0.02345494303092865	0.7306663160351193	0.03539354424172473	0.9417222781000951	0.004705648639590731	0.9360781768877334	0.004705648639590731
2000	20	0.2	40	0.0	10	5	50
0.9552945989025388	0.04316325610738215	0.5370229642796459	0.1350735930839156	0.6847796878985098	0.10252793610495929	0.982501621566151	0.007848879067552566	0.9745766995637268	0.007848879067552566
2000	20	0.1	300	0.1	10	5	50
0.9423604764652002	0.04720680288562729	0.5120675130865313	0.14654387415473202	0.49497973113605526	0.06337211786860679	0.9846045800511766	0.010301932563631582	0.9715045841498618	0.010301932563631582
2000	20	0.2	40	0.05	10	5	5
0.9136751028126096	0.031915813266384145	0.2528740717553587	0.03569766195704101	0.6971596621521386	0.0376669859829421	0.9423381570431353	0.00738816029784371	0.9357694888132031	0.00738816029784371
2000	20	0.2	40	0.0	10	5	5
0.9317946711029306	0.02645984157335759	0.27665837057325593	0.02606853337241539	0.7188013775241133	0.04412836758370021	0.9480454318941336	0.0028660726632659156	0.9419186779035409	0.0028660726632659156
2000	20	0.2	40	0.1	10	5	50
0.9508616745958529	0.048702623313322035	0.5308315999392895	0.14889004361860878	0.6487381079480442	0.08523350933890057	0.9825789976641215	0.008246508558737754	0.9736754828069012	0.008246508558737754
2000	20	0.2	50	0.0	10	5	50
0.9477355037000248	0.04597352451377588	0.5110654669361738	0.1472606159952711	0.6417025554786677	0.08562219659108952	0.9806966027735609	0.01121008085244853	0.9716589450456414	0.01121008085244853
2000	20	0.2	50	0.1	10	5	50
0.9477021174271574	0.04988079819144607	0.48505187241365233	0.11944308671732481	0.6531068237517073	0.10283634005136276	0.979543684352745	0.00856017382751512	0.9708523157105681	0.00856017382751512
2000	20	0.2	100	0.0	10	5	50
0.9541588450440737	0.042583500787812194	0.5300827163038546	0.13716265759988158	0.6645248825350303	0.08826156077712248	0.9825018318551155	0.007623638778127898	0.9740240198227965	0.007623638778127898
2000	20	0.2	100	0.05	10	5	5
0.9135971980441463	0.03120544608742699	0.22801753112165896	0.031648833035676026	0.71386949585777	0.045927191486339496	0.9326115379591304	0.006627634170956605	0.9267672365305639	0.006627634170956605
2000	20	0.2	100	0.1	10	5	5
0.91946421600581	0.03030924859707165	0.2504252590341841	0.03499428913635865	0.7191315599938264	0.03714611380027494	0.9396459945488946	0.008309100677663139	0.9337479368835273	0.008309100677663139
2000	20	0.2	300	0.05	10	5	5
0.9155351040566642	0.030414146900356407	0.2223679876732763	0.03786530523118805	0.7173305491365628	0.03285757032922001	0.9287617430868224	0.013275276578439216	0.9230976878463306	0.013275276578439216
2000	20	0.4	40	0.0	10	5	50
0.9465304343979474	0.04431701127875576	0.44571293517673194	0.12892816701984386	0.6850860862696362	0.07077771618257941	0.9738322653533826	0.011622843321739679	0.9661221858658445	0.011622843321739679
2000	20	0.4	40	0.0	10	5	5
0.921346631041768	0.03015349818586528	0.2045585537409505	0.04653068123475942	0.738130921694031	0.02874343275371505	0.915870232235255	0.0230999101843882	0.9110930954333176	0.0230999101843882
2000	20	0.4	40	0.1	10	5	50
0.9470086558715181	0.04532591867593517	0.43574797439445295	0.12654778889707213	0.6755930839738479	0.07981331758162612	0.9730594983949308	0.012388229126754394	0.9651263567713737	0.012388229126754394
2000	20	0.4	50	0.0	10	5	50
0.9491682388098269	0.041547517433019925	0.45045655020001496	0.12584088787155498	0.6952897720011946	0.07348420097231961	0.9736165451901309	0.013458615633295477	0.9661968682166018	0.013458615633295477
2000	20	0.4	50	0.05	10	5	50
0.9452661306377864	0.04562380371032189	0.467172267668576	0.1475557907822839	0.6486400665329157	0.07170539521718171	0.9765185533253466	0.012386776488780673	0.9677652921637308	0.012386776488780673
2000	20	0.4	100	0.0	10	5	5
0.9301143844284546	0.023400524216817667	0.21789070645406752	0.04486078184622592	0.7698483526065077	0.02737233651409668	0.9201513112678649	0.019046346719926836	0.9161169807995455	0.019046346719926836
2000	20	0.4	100	0.05	10	5	50
0.9486901485935245	0.04316064577650621	0.4657721704205941	0.11120740725943176	0.6322424778634552	0.07872045662395155	0.978484635693545	0.0088636158114739	0.969249040875734	0.0088636158114739
2000	20	0.4	100	0.1	10	5	50
0.941858977247489	0.04546230406766079	0.4353451935998335	0.1325561026753839	0.6161747039076435	0.05540092923380711	0.9747881922087391	0.01254965300059895	0.9652010453201143	0.01254965300059895
2000	20	0.4	100	0.1	10	5	5
0.9141594925078058	0.031777335969374605	0.18425629255431325	0.026646075850285073	0.7471407258959313	0.03718767739691782	0.9073911531982237	0.010923833426980622	0.9031015331494892	0.010923833426980622
2000	20	0.4	300	0.0	10	5	50
0.950434705177641	0.03953192175870464	0.4183666200335508	0.12176111118066428	0.7064165699792193	0.06639193932619815	0.9686398653654218	0.017446179383366935	0.9616459683034048	0.017446179383366935
2000	20	0.4	300	0.1	10	5	50
0.9339196341546785	0.04576319474536654	0.3794654424043903	0.10001272752388211	0.5755125972400347	0.06766682736685631	0.9718702821929772	0.010340952505331125	0.9612774770045277	0.010340952505331125
2000	20	0.4	300	0.1	10	5	5
0.9030088724759315	0.024445067358315017	0.17941340997855104	0.03165713826326929	0.7331297428836112	0.025168570329324104	0.9044892134333399	0.018517592099201466	0.899890056455049	0.018517592099201466
